# Unique pattern of injuries in *Olenoides serratus* from the Burgess Shale elucidate moulting process in trilobites

**DOI:** 10.64898/2026.09.18.752702

**Authors:** Sarah R. Losso, Russell D. C. Bicknell

## Abstract

Ecdysozoans is one of the most abundant and diverse groups of metazoans and grow through moulting the rigid exoskeleton that provided protection. But the moulting process is often dangerous, resulting in malformations or death. Injuries have been well documented in the calcitic exoskeleton of trilobites, some of which have been attributed to moulting complications when long spines are deformed. Injuries in trilobites are often found in the trunk rather than the cephalon, and abnormal genal spines are rarely documented. Here we examine injuries in eleven specimens of *Olenoides serratus* from the Burgess Shale (Cambrian, Wuluian) and demonstrate an increased frequency of genal spine malformations compared to other trilobites. The unusual pattern of malformations may be attributed to moulting injuries of the long and delicate genal spines in *O. serratus*. To moult, trilobites curved ventrally to press the anterior margin of their cephalon into the substrate and open the facial sutures. This process exerted force on the librigenae. To exit the exuvia, the genal spines were forced to bend as the old librigenae dipped ventrally along the anterior edge, resulting in the injured genal spines in *O. serratus*. A similar process of moulting resulting in injuries may be seen in other early Euarthropods.
