## Supplemental Table 1 for "Unique pattern of injuries in *Olenoides serratus* from the Burgess Shale elucidate moulting process in trilobites"

### Sheet: Sheet1
Additional insitutional abbreviations
Institution	Location	Abbreviation
Back To The Past Museum	Cancún, Mexico	BPM
Geological Society of Canada	Ottawa Canada	GSC
The University of Kansas Museum of Invertebrate Paleontology	Lawrence, Kansas, USA	KUMIP
Staatliche Naturwissenschaftliche Sammlungen Bayerns: Bayerische Staatssammlung für Paläontologie und Geologie	Munich, Germany	SNSB-BSPG
Staatliches Museum für Naturkunde Karlsruhe	Karlsruhe, Germany	SMNK-PAL
