## Supplemental Table 2 for "Unique pattern of injuries in *Olenoides serratus* from the Burgess Shale elucidate moulting process in trilobites"

### Sheet: OlenoidesMeasurements
Specimen Number	Glabellar length (mm)	Glabellar width (mm)	Injured?	left or right	Location of injury	Tergite	Notes
AMNH-FI-140614	20.3	14.6	Yes	left	thorax	5th - 6th thoracic	Bicknell et al 2024
ROM 52497	17.8	13.2	Yes	left	genal spine		estimated length following curve of anterior border. Pratt 1998
ROM 54365	17.9	16.8	Yes	left	thorax	5th - 7th thoracic	Bicknell and Paterson 2018
ROMIP 69734	23.8	21.8	Yes	left	genal spine		Figure 1G, H
ROMIPun 14468	22.5	15.6	Yes	left	thorax and pygidium	Thoracic tergite 7, pygidial terminal spine 3 [[[maybe]]]	Figure 1A--C
ROMIP 69733	25.8	17.3	Yes	left	genal spine		Figure 1I, J
USMN 273253	23.1	17.6	Yes	left	genal spine		Figure 1A, B
USMN 273257	21.5	18.5	Yes	right	genal spine		Figure 1C, D
USNM 273321	17.2	14.7	Yes	left	thorax	3rd thoracic	Figure 2F, G
USNM 273324	19.2	15.4	Yes	right	genal spine		Figure 1E, F
USNM 274169	21.2	16.8	Yes	right	thorax and pygidium	5-7th thoracic	Figure 2D, E
GSC 344693a	15.7	12.3	no injury	no injury	no injury
GSC 34694a	15.2	13.9	no injury	no injury	no injury
ROMIP 56629A	21.8	19.9	no injury	no injury	no injury
ROMIP 56629B	14.9	12.7	no injury	no injury	no injury
ROMIP 56633	25.4	20.1	no injury	no injury	no injury
ROMIP 56634	17.8	12.8	no injury	no injury	no injury
ROMIP 56639	20	14.9	no injury	no injury	no injury
ROMIPun 07329	20.6	17.6	no injury	no injury	no injury
ROMIPun 14505	17.8	15	no injury	no injury	no injury
ROMIPun 14941	24	19.6	no injury	no injury	no injury
ROMIPun 15356	19.8	18.7	no injury	no injury	no injury
ROMIPun 15587	15.9	12.8	no injury	no injury	no injury
ROMIPun 16049	19.8	16.3	no injury	no injury	no injury
ROMIPun 16576	16.7	12.4	no injury	no injury	no injury
ROMIPun 17017	19.6	17.5	no injury	no injury	no injury
ROMIPun 19922	22.3	16.8	no injury	no injury	no injury
ROMUPun 17175	17.4	15.6	no injury	no injury	no injury
ROMUPun 17581	20.1	16.5	no injury	no injury	no injury
SMF X2965	22.85	16.55	no injury	no injury	no injury
USNM 116227	5.6	3.9	no injury	no injury	no injury
USNM 116228A	4.3	2.9	no injury	no injury	no injury
USNM 165686	17	12.8	no injury	no injury	no injury
USNM 272513	3.2	2.3	no injury	no injury	no injury
USNM 272789	22.9	16	no injury	no injury	no injury
USNM 272806	18.8	14.8	no injury	no injury	no injury
USNM 272873	13	10.6	no injury	no injury	no injury
USNM 273307	19.4	15.4	no injury	no injury	no injury
USNM 273311	20.1	14.9	no injury	no injury	no injury
USNM 273312A	4.4	3.5	no injury	no injury	no injury
USNM 273312B	3.3	2.5	no injury	no injury	no injury
USNM 273314	2.5	1.6	no injury	no injury	no injury
USNM 273315	1.6	1	no injury	no injury	no injury
USNM 273316	3.5	2.5	no injury	no injury	no injury
USNM 273325	17.5	15	no injury	no injury	no injury
USNM 273326	20.3	17.2	no injury	no injury	no injury
USNM 273327	19.4	17.5	no injury	no injury	no injury
USNM 375463	21	14.6	no injury	no injury	no injury
USNM 375464	20.8	16.2	no injury	no injury	no injury
USNM 375465	20.2	14	no injury	no injury	no injury
USNM 57656	21.2	17.5	no injury	no injury	no injury
USNM 58588A	22.8	18.5	no injury	no injury	no injury
USNM 58588B	20	17.3	no injury	no injury	no injury
USNM 58589	19.4	15.3	no injury	no injury	no injury
USNM 58591	20	14.9	no injury	no injury	no injury
USNM 65510	18.3	14.2	no injury	no injury	no injury
USNM 65520	22	16.4	no injury	no injury	no injury
USNM 65521	21.2	14.8	no injury	no injury	no injury
USNM 65533	10.2	7	no injury	no injury	no injury
USNM188572	19	15.4	no injury	no injury	no injury
