## Supplemental Table 3 for "Unique pattern of injuries in *Olenoides serratus* from the Burgess Shale elucidate moulting process in trilobites"

### Sheet: Sheet1
Species	Institution	Specimen Number	Injury zone	Reference
Olenoides serratus	Royal Ontario Museum	ROM 52497	2	Pratt, B.R., 1998, Probable predation on Upper Cambrian trilobites and its relevance for the extinction of soft‐bodied Burgess Shale‐type animals: Lethaia, v. 31, p. 73–88, doi:10.1111/j.1502-3931.1998.tb00493.x.
Olenoides serratus	Royal Ontario Museum	ROM 52497	3	Pratt, B.R., 1998, Probable predation on Upper Cambrian trilobites and its relevance for the extinction of soft‐bodied Burgess Shale‐type animals: Lethaia, v. 31, p. 73–88, doi:10.1111/j.1502-3931.1998.tb00493.x.
Olenoides serratus	Natural History Museum Invertebrate palaeontology collection	NHMUK PI IG 4437-9	9	Bicknell, R.D.C., and Smith, P.M., 2023, Five new malformed trilobites from Cambrian and Ordovician deposits from the Natural History Museum: PeerJ, v. 11, p. e16326, doi:10.7717/peerj.16326.
Olenoides serratus	Natural History Museum Invertebrate palaeontology collection	NHMUK PI IG 4437-9	10	Bicknell, R.D.C., and Smith, P.M., 2023, Five new malformed trilobites from Cambrian and Ordovician deposits from the Natural History Museum: PeerJ, v. 11, p. e16326, doi:10.7717/peerj.16326.
Olenoides serratus	Smithsonian National Museum of Natural History	USMN 273253	2	This study
Olenoides serratus	Smithsonian National Museum of Natural History	USMN 273257	8	This study
Olenoides serratus	Smithsonian National Museum of Natural History	USNM 273324	2	This study
Olenoides serratus	Royal Ontario Museum	ROMIP 69734	2	This study
Olenoides serratus	Royal Ontario Museum	ROMIP 69733	2	This study
Olenoides serratus	Royal Ontario Museum	ROMIP 14468	4	This study
Olenoides serratus	Royal Ontario Museum	ROMIP 14468	6	This study
Olenoides serratus	Smithsonian National Museum of Natural History	USMN 274169	11	This study
Olenoides serratus	Smithsonian National Museum of Natural History	USNM 273321	3	This study
Eccaparadoxides pradoanus	Museo de Ciencias Naturales de la Universidad de Zaragoza	MPZ 2011/6	5	Pates, S., Bicknell, R.D.C., Daley, A.C., and Zamora, S., 2017, Quantitative analysis of repaired and unrepaired damage to trilobites from the Cambrian (Stage 4, Drumian) Iberian Chains, NE Spain: PALAIOS, v. 32, p. 750–761, doi:10.2110/palo.2017.055.
Eccaparadoxides pradoanus	Museo de Ciencias Naturales de la Universidad de Zaragoza	MPZ 2012/844	10	Pates, S., Bicknell, R.D.C., Daley, A.C., and Zamora, S., 2017, Quantitative analysis of repaired and unrepaired damage to trilobites from the Cambrian (Stage 4, Drumian) Iberian Chains, NE Spain: PALAIOS, v. 32, p. 750–761, doi:10.2110/palo.2017.055.
Eccaparadoxides pradoanus	Museo de Ciencias Naturales de la Universidad de Zaragoza	MPZ 2012/1009	5	Pates, S., Bicknell, R.D.C., Daley, A.C., and Zamora, S., 2017, Quantitative analysis of repaired and unrepaired damage to trilobites from the Cambrian (Stage 4, Drumian) Iberian Chains, NE Spain: PALAIOS, v. 32, p. 750–761, doi:10.2110/palo.2017.055.
Eccaparadoxides pradoanus	Museo de Ciencias Naturales de la Universidad de Zaragoza	MPZ 2012/7808	4	Pates, S., Bicknell, R.D.C., Daley, A.C., and Zamora, S., 2017, Quantitative analysis of repaired and unrepaired damage to trilobites from the Cambrian (Stage 4, Drumian) Iberian Chains, NE Spain: PALAIOS, v. 32, p. 750–761, doi:10.2110/palo.2017.055.
Eccaparadoxides pradoanus	Museo de Ciencias Naturales de la Universidad de Zaragoza	MPZ 2017/1088	5	Pates, S., Bicknell, R.D.C., Daley, A.C., and Zamora, S., 2017, Quantitative analysis of repaired and unrepaired damage to trilobites from the Cambrian (Stage 4, Drumian) Iberian Chains, NE Spain: PALAIOS, v. 32, p. 750–761, doi:10.2110/palo.2017.055.
Paradoxides davidis trapezopyge	Field Museum of Natural History, Chicago	FMNH PE 25102	4	Mahata, A., and Pates, S., 2026, Revisiting abnormalities of trilobite Paradoxides davidis from Manuels River, Canada, alongside additional abnormal specimens from Porth-y-rhaw, Wales: Royal Society Open Science, v. 13, p. 251904.
Paradoxides davidis trapezopyge	Field Museum of Natural History, Chicago	FMNH PE 25102	10	Mahata, A., and Pates, S., 2026, Revisiting abnormalities of trilobite Paradoxides davidis from Manuels River, Canada, alongside additional abnormal specimens from Porth-y-rhaw, Wales: Royal Society Open Science, v. 13, p. 251904.
Paradoxides davidis trapezopyge	Field Museum of Natural History, Chicago	FMNH PE 25114B	4	Mahata, A., and Pates, S., 2026, Revisiting abnormalities of trilobite Paradoxides davidis from Manuels River, Canada, alongside additional abnormal specimens from Porth-y-rhaw, Wales: Royal Society Open Science, v. 13, p. 251904.
Paradoxides davidis trapezopyge	Field Museum of Natural History, Chicago	FMNH PE 25114B	10	Mahata, A., and Pates, S., 2026, Revisiting abnormalities of trilobite Paradoxides davidis from Manuels River, Canada, alongside additional abnormal specimens from Porth-y-rhaw, Wales: Royal Society Open Science, v. 13, p. 251904.
Paradoxides davidis trapezopyge	Field Museum of Natural History, Chicago	FMNH PE 25103	4	Mahata, A., and Pates, S., 2026, Revisiting abnormalities of trilobite Paradoxides davidis from Manuels River, Canada, alongside additional abnormal specimens from Porth-y-rhaw, Wales: Royal Society Open Science, v. 13, p. 251904.
Paradoxides davidis trapezopyge	Field Museum of Natural History, Chicago	FMNH PE 25103	10	Mahata, A., and Pates, S., 2026, Revisiting abnormalities of trilobite Paradoxides davidis from Manuels River, Canada, alongside additional abnormal specimens from Porth-y-rhaw, Wales: Royal Society Open Science, v. 13, p. 251904.
Paradoxides davidis trapezopyge	Field Museum of Natural History, Chicago	FMNH PE 25114A	4	Mahata, A., and Pates, S., 2026, Revisiting abnormalities of trilobite Paradoxides davidis from Manuels River, Canada, alongside additional abnormal specimens from Porth-y-rhaw, Wales: Royal Society Open Science, v. 13, p. 251904.
Paradoxides davidis trapezopyge	Field Museum of Natural History, Chicago	FMNH PE 25114A	9	Mahata, A., and Pates, S., 2026, Revisiting abnormalities of trilobite Paradoxides davidis from Manuels River, Canada, alongside additional abnormal specimens from Porth-y-rhaw, Wales: Royal Society Open Science, v. 13, p. 251904.
Paradoxides davidis trapezopyge	Field Museum of Natural History, Chicago	FMNH PE 25114A	10	Mahata, A., and Pates, S., 2026, Revisiting abnormalities of trilobite Paradoxides davidis from Manuels River, Canada, alongside additional abnormal specimens from Porth-y-rhaw, Wales: Royal Society Open Science, v. 13, p. 251904.
Paradoxides davidis trapezopyge	Field Museum of Natural History, Chicago	FMNH PE 25114A	10	Mahata, A., and Pates, S., 2026, Revisiting abnormalities of trilobite Paradoxides davidis from Manuels River, Canada, alongside additional abnormal specimens from Porth-y-rhaw, Wales: Royal Society Open Science, v. 13, p. 251904.
Paradoxides davidis trapezopyge	Field Museum of Natural History, Chicago	FMNH PE 25554	4	Mahata, A., and Pates, S., 2026, Revisiting abnormalities of trilobite Paradoxides davidis from Manuels River, Canada, alongside additional abnormal specimens from Porth-y-rhaw, Wales: Royal Society Open Science, v. 13, p. 251904.
Paradoxides davidis trapezopyge	Field Museum of Natural History, Chicago	FMNH PE 25557A	5	Mahata, A., and Pates, S., 2026, Revisiting abnormalities of trilobite Paradoxides davidis from Manuels River, Canada, alongside additional abnormal specimens from Porth-y-rhaw, Wales: Royal Society Open Science, v. 13, p. 251904.
Paradoxides davidis trapezopyge	Field Museum of Natural History, Chicago	FMNH PE 25557A	9	Mahata, A., and Pates, S., 2026, Revisiting abnormalities of trilobite Paradoxides davidis from Manuels River, Canada, alongside additional abnormal specimens from Porth-y-rhaw, Wales: Royal Society Open Science, v. 13, p. 251904.
Paradoxides davidis trapezopyge	Field Museum of Natural History, Chicago	FMNH PE 25557A	10	Mahata, A., and Pates, S., 2026, Revisiting abnormalities of trilobite Paradoxides davidis from Manuels River, Canada, alongside additional abnormal specimens from Porth-y-rhaw, Wales: Royal Society Open Science, v. 13, p. 251904.
Paradoxides davidis trapezopyge	Field Museum of Natural History, Chicago	FMNH PE 84465	4	Mahata, A., and Pates, S., 2026, Revisiting abnormalities of trilobite Paradoxides davidis from Manuels River, Canada, alongside additional abnormal specimens from Porth-y-rhaw, Wales: Royal Society Open Science, v. 13, p. 251904.
Paradoxides davidis trapezopyge	Field Museum of Natural History, Chicago	FMNH PE 84466	9	Mahata, A., and Pates, S., 2026, Revisiting abnormalities of trilobite Paradoxides davidis from Manuels River, Canada, alongside additional abnormal specimens from Porth-y-rhaw, Wales: Royal Society Open Science, v. 13, p. 251904.
Paradoxides davidis trapezopyge	Field Museum of Natural History, Chicago	FMNH PE 25120	3	Mahata, A., and Pates, S., 2026, Revisiting abnormalities of trilobite Paradoxides davidis from Manuels River, Canada, alongside additional abnormal specimens from Porth-y-rhaw, Wales: Royal Society Open Science, v. 13, p. 251904.
Redlichia takooensis	South Australian Museum–Adelaide	SAMA P48187	1	Bicknell, R.D.C., Holmes, J.D., Pates, S., García-Bellido, D.C., and Paterson, J.R., 2022a, Cambrian carnage: Trilobite predator-prey interactions in the Emu Bay Shale of South Australia: Palaeogeography, Palaeoclimatology, Palaeoecology, v. 591, p. 110877, doi:10.1016/j.palaeo.2022.110877.
Redlichia takooensis	South Australian Museum–Adelaide	SAMA P53791	9	Bicknell, R.D.C., Holmes, J.D., Pates, S., García-Bellido, D.C., and Paterson, J.R., 2022a, Cambrian carnage: Trilobite predator-prey interactions in the Emu Bay Shale of South Australia: Palaeogeography, Palaeoclimatology, Palaeoecology, v. 591, p. 110877, doi:10.1016/j.palaeo.2022.110877.
Redlichia takooensis	South Australian Museum–Adelaide	SAMA P52749	3	Bicknell, R.D.C., Holmes, J.D., Pates, S., García-Bellido, D.C., and Paterson, J.R., 2022a, Cambrian carnage: Trilobite predator-prey interactions in the Emu Bay Shale of South Australia: Palaeogeography, Palaeoclimatology, Palaeoecology, v. 591, p. 110877, doi:10.1016/j.palaeo.2022.110877.
Redlichia takooensis	South Australian Museum–Adelaide	SAMA P52749	4	Bicknell, R.D.C., Holmes, J.D., Pates, S., García-Bellido, D.C., and Paterson, J.R., 2022a, Cambrian carnage: Trilobite predator-prey interactions in the Emu Bay Shale of South Australia: Palaeogeography, Palaeoclimatology, Palaeoecology, v. 591, p. 110877, doi:10.1016/j.palaeo.2022.110877.
Redlichia takooensis	South Australian Museum–Adelaide	SAMA P43799	9	Bicknell, R.D.C., Holmes, J.D., Pates, S., García-Bellido, D.C., and Paterson, J.R., 2022a, Cambrian carnage: Trilobite predator-prey interactions in the Emu Bay Shale of South Australia: Palaeogeography, Palaeoclimatology, Palaeoecology, v. 591, p. 110877, doi:10.1016/j.palaeo.2022.110877.
Redlichia takooensis	South Australian Museum–Adelaide	SAMA P15392	4	Bicknell, R.D.C., Holmes, J.D., Pates, S., García-Bellido, D.C., and Paterson, J.R., 2022a, Cambrian carnage: Trilobite predator-prey interactions in the Emu Bay Shale of South Australia: Palaeogeography, Palaeoclimatology, Palaeoecology, v. 591, p. 110877, doi:10.1016/j.palaeo.2022.110877.
Redlichia takooensis	South Australian Museum–Adelaide	SAMA P45968	9	Bicknell, R.D.C., Holmes, J.D., Pates, S., García-Bellido, D.C., and Paterson, J.R., 2022a, Cambrian carnage: Trilobite predator-prey interactions in the Emu Bay Shale of South Australia: Palaeogeography, Palaeoclimatology, Palaeoecology, v. 591, p. 110877, doi:10.1016/j.palaeo.2022.110877.
Redlichia takooensis	South Australian Museum–Adelaide	SAMA P54217	4	Bicknell, R.D.C., Holmes, J.D., Pates, S., García-Bellido, D.C., and Paterson, J.R., 2022a, Cambrian carnage: Trilobite predator-prey interactions in the Emu Bay Shale of South Australia: Palaeogeography, Palaeoclimatology, Palaeoecology, v. 591, p. 110877, doi:10.1016/j.palaeo.2022.110877.
Redlichia takooensis	South Australian Museum–Adelaide	SAMA P52235	3	Bicknell, R.D.C., Holmes, J.D., Pates, S., García-Bellido, D.C., and Paterson, J.R., 2022a, Cambrian carnage: Trilobite predator-prey interactions in the Emu Bay Shale of South Australia: Palaeogeography, Palaeoclimatology, Palaeoecology, v. 591, p. 110877, doi:10.1016/j.palaeo.2022.110877.
Redlichia takooensis	South Australian Museum–Adelaide	SAMA P54846	9	Bicknell, R.D.C., Holmes, J.D., Pates, S., García-Bellido, D.C., and Paterson, J.R., 2022a, Cambrian carnage: Trilobite predator-prey interactions in the Emu Bay Shale of South Australia: Palaeogeography, Palaeoclimatology, Palaeoecology, v. 591, p. 110877, doi:10.1016/j.palaeo.2022.110877.
Redlichia takooensis	South Australian Museum–Adelaide	SAMA P44038	9	Bicknell, R.D.C., Holmes, J.D., Pates, S., García-Bellido, D.C., and Paterson, J.R., 2022a, Cambrian carnage: Trilobite predator-prey interactions in the Emu Bay Shale of South Australia: Palaeogeography, Palaeoclimatology, Palaeoecology, v. 591, p. 110877, doi:10.1016/j.palaeo.2022.110877.
Redlichia takooensis	South Australian Museum–Adelaide	SAMA P15362	9	Bicknell, R.D.C., Holmes, J.D., Pates, S., García-Bellido, D.C., and Paterson, J.R., 2022a, Cambrian carnage: Trilobite predator-prey interactions in the Emu Bay Shale of South Australia: Palaeogeography, Palaeoclimatology, Palaeoecology, v. 591, p. 110877, doi:10.1016/j.palaeo.2022.110877.
Redlichia takooensis	South Australian Museum–Adelaide	SAMA P54911	3	Bicknell, R.D.C., Holmes, J.D., Pates, S., García-Bellido, D.C., and Paterson, J.R., 2022a, Cambrian carnage: Trilobite predator-prey interactions in the Emu Bay Shale of South Australia: Palaeogeography, Palaeoclimatology, Palaeoecology, v. 591, p. 110877, doi:10.1016/j.palaeo.2022.110877.
Redlichia takooensis	South Australian Museum–Adelaide	SAMA P54883	10	Bicknell, R.D.C., Holmes, J.D., Pates, S., García-Bellido, D.C., and Paterson, J.R., 2022a, Cambrian carnage: Trilobite predator-prey interactions in the Emu Bay Shale of South Australia: Palaeogeography, Palaeoclimatology, Palaeoecology, v. 591, p. 110877, doi:10.1016/j.palaeo.2022.110877.
Redlichia takooensis	South Australian Museum–Adelaide	SAMA P54884	10	Bicknell, R.D.C., Holmes, J.D., Pates, S., García-Bellido, D.C., and Paterson, J.R., 2022a, Cambrian carnage: Trilobite predator-prey interactions in the Emu Bay Shale of South Australia: Palaeogeography, Palaeoclimatology, Palaeoecology, v. 591, p. 110877, doi:10.1016/j.palaeo.2022.110877.
Redlichia takooensis	South Australian Museum–Adelaide	SAMA P54776	4	Bicknell, R.D.C., Holmes, J.D., Pates, S., García-Bellido, D.C., and Paterson, J.R., 2022a, Cambrian carnage: Trilobite predator-prey interactions in the Emu Bay Shale of South Australia: Palaeogeography, Palaeoclimatology, Palaeoecology, v. 591, p. 110877, doi:10.1016/j.palaeo.2022.110877.
Redlichia takooensis	South Australian Museum–Adelaide	SAMA P54776	10	Bicknell, R.D.C., Holmes, J.D., Pates, S., García-Bellido, D.C., and Paterson, J.R., 2022a, Cambrian carnage: Trilobite predator-prey interactions in the Emu Bay Shale of South Australia: Palaeogeography, Palaeoclimatology, Palaeoecology, v. 591, p. 110877, doi:10.1016/j.palaeo.2022.110877.
Redlichia takooensis	South Australian Museum–Adelaide	SAMA P46038	3	Bicknell, R.D.C., Holmes, J.D., Pates, S., García-Bellido, D.C., and Paterson, J.R., 2022a, Cambrian carnage: Trilobite predator-prey interactions in the Emu Bay Shale of South Australia: Palaeogeography, Palaeoclimatology, Palaeoecology, v. 591, p. 110877, doi:10.1016/j.palaeo.2022.110877.
Redlichia takooensis	South Australian Museum–Adelaide	SAMA P46038	3	Bicknell, R.D.C., Holmes, J.D., Pates, S., García-Bellido, D.C., and Paterson, J.R., 2022a, Cambrian carnage: Trilobite predator-prey interactions in the Emu Bay Shale of South Australia: Palaeogeography, Palaeoclimatology, Palaeoecology, v. 591, p. 110877, doi:10.1016/j.palaeo.2022.110877.
Redlichia takooensis	South Australian Museum–Adelaide	SAMA P46038	10	Bicknell, R.D.C., Holmes, J.D., Pates, S., García-Bellido, D.C., and Paterson, J.R., 2022a, Cambrian carnage: Trilobite predator-prey interactions in the Emu Bay Shale of South Australia: Palaeogeography, Palaeoclimatology, Palaeoecology, v. 591, p. 110877, doi:10.1016/j.palaeo.2022.110877.
Redlichia takooensis	South Australian Museum–Adelaide	SAMA P54253	3	Bicknell, R.D.C., Holmes, J.D., Pates, S., García-Bellido, D.C., and Paterson, J.R., 2022a, Cambrian carnage: Trilobite predator-prey interactions in the Emu Bay Shale of South Australia: Palaeogeography, Palaeoclimatology, Palaeoecology, v. 591, p. 110877, doi:10.1016/j.palaeo.2022.110877.
Redlichia takooensis	South Australian Museum–Adelaide	SAMA P54253	10	Bicknell, R.D.C., Holmes, J.D., Pates, S., García-Bellido, D.C., and Paterson, J.R., 2022a, Cambrian carnage: Trilobite predator-prey interactions in the Emu Bay Shale of South Australia: Palaeogeography, Palaeoclimatology, Palaeoecology, v. 591, p. 110877, doi:10.1016/j.palaeo.2022.110877.
Redlichia takooensis	South Australian Museum–Adelaide	SAMA P51405	4	Bicknell, R.D.C., Holmes, J.D., Pates, S., García-Bellido, D.C., and Paterson, J.R., 2022a, Cambrian carnage: Trilobite predator-prey interactions in the Emu Bay Shale of South Australia: Palaeogeography, Palaeoclimatology, Palaeoecology, v. 591, p. 110877, doi:10.1016/j.palaeo.2022.110877.
Redlichia takooensis	South Australian Museum–Adelaide	SAMA P51405	4	Bicknell, R.D.C., Holmes, J.D., Pates, S., García-Bellido, D.C., and Paterson, J.R., 2022a, Cambrian carnage: Trilobite predator-prey interactions in the Emu Bay Shale of South Australia: Palaeogeography, Palaeoclimatology, Palaeoecology, v. 591, p. 110877, doi:10.1016/j.palaeo.2022.110877.
Redlichia takooensis	South Australian Museum–Adelaide	SAMA P51405	10	Bicknell, R.D.C., Holmes, J.D., Pates, S., García-Bellido, D.C., and Paterson, J.R., 2022a, Cambrian carnage: Trilobite predator-prey interactions in the Emu Bay Shale of South Australia: Palaeogeography, Palaeoclimatology, Palaeoecology, v. 591, p. 110877, doi:10.1016/j.palaeo.2022.110877.
Redlichia takooensis	South Australian Museum–Adelaide	SAMA P54859	3	Bicknell, R.D.C., Holmes, J.D., Pates, S., García-Bellido, D.C., and Paterson, J.R., 2022a, Cambrian carnage: Trilobite predator-prey interactions in the Emu Bay Shale of South Australia: Palaeogeography, Palaeoclimatology, Palaeoecology, v. 591, p. 110877, doi:10.1016/j.palaeo.2022.110877.
Redlichia takooensis	South Australian Museum–Adelaide	SAMA P54859	4	Bicknell, R.D.C., Holmes, J.D., Pates, S., García-Bellido, D.C., and Paterson, J.R., 2022a, Cambrian carnage: Trilobite predator-prey interactions in the Emu Bay Shale of South Australia: Palaeogeography, Palaeoclimatology, Palaeoecology, v. 591, p. 110877, doi:10.1016/j.palaeo.2022.110877.
Redlichia takooensis	South Australian Museum–Adelaide	SAMA P54859	9	Bicknell, R.D.C., Holmes, J.D., Pates, S., García-Bellido, D.C., and Paterson, J.R., 2022a, Cambrian carnage: Trilobite predator-prey interactions in the Emu Bay Shale of South Australia: Palaeogeography, Palaeoclimatology, Palaeoecology, v. 591, p. 110877, doi:10.1016/j.palaeo.2022.110877.
Redlichia takooensis	South Australian Museum–Adelaide	SAMA P54898	4	Bicknell, R.D.C., Holmes, J.D., Pates, S., García-Bellido, D.C., and Paterson, J.R., 2022a, Cambrian carnage: Trilobite predator-prey interactions in the Emu Bay Shale of South Australia: Palaeogeography, Palaeoclimatology, Palaeoecology, v. 591, p. 110877, doi:10.1016/j.palaeo.2022.110877.
Redlichia takooensis	South Australian Museum–Adelaide	SAMA P54898	10	Bicknell, R.D.C., Holmes, J.D., Pates, S., García-Bellido, D.C., and Paterson, J.R., 2022a, Cambrian carnage: Trilobite predator-prey interactions in the Emu Bay Shale of South Australia: Palaeogeography, Palaeoclimatology, Palaeoecology, v. 591, p. 110877, doi:10.1016/j.palaeo.2022.110877.
Redlichia takooensis	South Australian Museum–Adelaide	SAMA P54254	4	Bicknell, R.D.C., Holmes, J.D., Pates, S., García-Bellido, D.C., and Paterson, J.R., 2022a, Cambrian carnage: Trilobite predator-prey interactions in the Emu Bay Shale of South Australia: Palaeogeography, Palaeoclimatology, Palaeoecology, v. 591, p. 110877, doi:10.1016/j.palaeo.2022.110877.
Redlichia takooensis	South Australian Museum–Adelaide	SAMA P24842	4	Bicknell, R.D.C., Holmes, J.D., Pates, S., García-Bellido, D.C., and Paterson, J.R., 2022a, Cambrian carnage: Trilobite predator-prey interactions in the Emu Bay Shale of South Australia: Palaeogeography, Palaeoclimatology, Palaeoecology, v. 591, p. 110877, doi:10.1016/j.palaeo.2022.110877.
Redlichia takooensis	South Australian Museum–Adelaide	SAMA P54803	10	Bicknell, R.D.C., Holmes, J.D., Pates, S., García-Bellido, D.C., and Paterson, J.R., 2022a, Cambrian carnage: Trilobite predator-prey interactions in the Emu Bay Shale of South Australia: Palaeogeography, Palaeoclimatology, Palaeoecology, v. 591, p. 110877, doi:10.1016/j.palaeo.2022.110877.
Redlichia takooensis	South Australian Museum–Adelaide	SAMA P45664	4	Bicknell, R.D.C., Holmes, J.D., Pates, S., García-Bellido, D.C., and Paterson, J.R., 2022a, Cambrian carnage: Trilobite predator-prey interactions in the Emu Bay Shale of South Australia: Palaeogeography, Palaeoclimatology, Palaeoecology, v. 591, p. 110877, doi:10.1016/j.palaeo.2022.110877.
Redlichia takooensis	South Australian Museum–Adelaide	SAMA P15204	10	Bicknell, R.D.C., Holmes, J.D., Pates, S., García-Bellido, D.C., and Paterson, J.R., 2022a, Cambrian carnage: Trilobite predator-prey interactions in the Emu Bay Shale of South Australia: Palaeogeography, Palaeoclimatology, Palaeoecology, v. 591, p. 110877, doi:10.1016/j.palaeo.2022.110877.
Redlichia takooensis	South Australian Museum–Adelaide	SAMA P54864	10	Bicknell, R.D.C., Holmes, J.D., Pates, S., García-Bellido, D.C., and Paterson, J.R., 2022a, Cambrian carnage: Trilobite predator-prey interactions in the Emu Bay Shale of South Australia: Palaeogeography, Palaeoclimatology, Palaeoecology, v. 591, p. 110877, doi:10.1016/j.palaeo.2022.110877.
Redlichia takooensis	South Australian Museum–Adelaide	SAMA P54227	10	Bicknell, R.D.C., Holmes, J.D., Pates, S., García-Bellido, D.C., and Paterson, J.R., 2022a, Cambrian carnage: Trilobite predator-prey interactions in the Emu Bay Shale of South Australia: Palaeogeography, Palaeoclimatology, Palaeoecology, v. 591, p. 110877, doi:10.1016/j.palaeo.2022.110877.
Redlichia takooensis	South Australian Museum–Adelaide	SAMA P54227	10	Bicknell, R.D.C., Holmes, J.D., Pates, S., García-Bellido, D.C., and Paterson, J.R., 2022a, Cambrian carnage: Trilobite predator-prey interactions in the Emu Bay Shale of South Australia: Palaeogeography, Palaeoclimatology, Palaeoecology, v. 591, p. 110877, doi:10.1016/j.palaeo.2022.110877.
Redlichia takooensis	South Australian Museum–Adelaide	SAMA P44141	9	Bicknell, R.D.C., Holmes, J.D., Pates, S., García-Bellido, D.C., and Paterson, J.R., 2022a, Cambrian carnage: Trilobite predator-prey interactions in the Emu Bay Shale of South Australia: Palaeogeography, Palaeoclimatology, Palaeoecology, v. 591, p. 110877, doi:10.1016/j.palaeo.2022.110877.
Redlichia takooensis	South Australian Museum–Adelaide	SAMA P54833	5	Bicknell, R.D.C., Holmes, J.D., Pates, S., García-Bellido, D.C., and Paterson, J.R., 2022a, Cambrian carnage: Trilobite predator-prey interactions in the Emu Bay Shale of South Australia: Palaeogeography, Palaeoclimatology, Palaeoecology, v. 591, p. 110877, doi:10.1016/j.palaeo.2022.110877.
Redlichia takooensis	South Australian Museum–Adelaide	SAMA P54818	5	Bicknell, R.D.C., Holmes, J.D., Pates, S., García-Bellido, D.C., and Paterson, J.R., 2022a, Cambrian carnage: Trilobite predator-prey interactions in the Emu Bay Shale of South Australia: Palaeogeography, Palaeoclimatology, Palaeoecology, v. 591, p. 110877, doi:10.1016/j.palaeo.2022.110877.
Redlichia rex	South Australian Museum–Adelaide	SAMA P42040	3	Bicknell, R.D.C., Holmes, J.D., Pates, S., García-Bellido, D.C., and Paterson, J.R., 2022a, Cambrian carnage: Trilobite predator-prey interactions in the Emu Bay Shale of South Australia: Palaeogeography, Palaeoclimatology, Palaeoecology, v. 591, p. 110877, doi:10.1016/j.palaeo.2022.110877.
Redlichia rex	South Australian Museum–Adelaide	SAMA P 54929	3	Bicknell, R.D.C., Holmes, J.D., Pates, S., García-Bellido, D.C., and Paterson, J.R., 2022a, Cambrian carnage: Trilobite predator-prey interactions in the Emu Bay Shale of South Australia: Palaeogeography, Palaeoclimatology, Palaeoecology, v. 591, p. 110877, doi:10.1016/j.palaeo.2022.110877.
Redlichia rex	South Australian Museum–Adelaide	SAMA P 54929	10	Bicknell, R.D.C., Holmes, J.D., Pates, S., García-Bellido, D.C., and Paterson, J.R., 2022a, Cambrian carnage: Trilobite predator-prey interactions in the Emu Bay Shale of South Australia: Palaeogeography, Palaeoclimatology, Palaeoecology, v. 591, p. 110877, doi:10.1016/j.palaeo.2022.110877.
Redlichia rex	South Australian Museum–Adelaide	SAMA P 54929	10	Bicknell, R.D.C., Holmes, J.D., Pates, S., García-Bellido, D.C., and Paterson, J.R., 2022a, Cambrian carnage: Trilobite predator-prey interactions in the Emu Bay Shale of South Australia: Palaeogeography, Palaeoclimatology, Palaeoecology, v. 591, p. 110877, doi:10.1016/j.palaeo.2022.110877.
Redlichia rex	South Australian Museum–Adelaide	SAMA P54286	4	Bicknell, R.D.C., Holmes, J.D., Pates, S., García-Bellido, D.C., and Paterson, J.R., 2022a, Cambrian carnage: Trilobite predator-prey interactions in the Emu Bay Shale of South Australia: Palaeogeography, Palaeoclimatology, Palaeoecology, v. 591, p. 110877, doi:10.1016/j.palaeo.2022.110877.
Redlichia rex	South Australian Museum–Adelaide	SAMA P54286	9	Bicknell, R.D.C., Holmes, J.D., Pates, S., García-Bellido, D.C., and Paterson, J.R., 2022a, Cambrian carnage: Trilobite predator-prey interactions in the Emu Bay Shale of South Australia: Palaeogeography, Palaeoclimatology, Palaeoecology, v. 591, p. 110877, doi:10.1016/j.palaeo.2022.110877.
Redlichia rex	South Australian Museum–Adelaide	SAMA P 24835	4	Bicknell, R.D.C., Holmes, J.D., Pates, S., García-Bellido, D.C., and Paterson, J.R., 2022a, Cambrian carnage: Trilobite predator-prey interactions in the Emu Bay Shale of South Australia: Palaeogeography, Palaeoclimatology, Palaeoecology, v. 591, p. 110877, doi:10.1016/j.palaeo.2022.110877.
Redlichia rex	South Australian Museum–Adelaide	SAMA P 24835	9	Bicknell, R.D.C., Holmes, J.D., Pates, S., García-Bellido, D.C., and Paterson, J.R., 2022a, Cambrian carnage: Trilobite predator-prey interactions in the Emu Bay Shale of South Australia: Palaeogeography, Palaeoclimatology, Palaeoecology, v. 591, p. 110877, doi:10.1016/j.palaeo.2022.110877.
Redlichia rex	South Australian Museum–Adelaide	SAMA P54914	4	Bicknell, R.D.C., Holmes, J.D., Pates, S., García-Bellido, D.C., and Paterson, J.R., 2022a, Cambrian carnage: Trilobite predator-prey interactions in the Emu Bay Shale of South Australia: Palaeogeography, Palaeoclimatology, Palaeoecology, v. 591, p. 110877, doi:10.1016/j.palaeo.2022.110877.
Redlichia rex	South Australian Museum–Adelaide	SAMA P54914	10	Bicknell, R.D.C., Holmes, J.D., Pates, S., García-Bellido, D.C., and Paterson, J.R., 2022a, Cambrian carnage: Trilobite predator-prey interactions in the Emu Bay Shale of South Australia: Palaeogeography, Palaeoclimatology, Palaeoecology, v. 591, p. 110877, doi:10.1016/j.palaeo.2022.110877.
Redlichia rex	South Australian Museum–Adelaide	SAMA P24834	3	Bicknell, R.D.C., Holmes, J.D., Pates, S., García-Bellido, D.C., and Paterson, J.R., 2022a, Cambrian carnage: Trilobite predator-prey interactions in the Emu Bay Shale of South Australia: Palaeogeography, Palaeoclimatology, Palaeoecology, v. 591, p. 110877, doi:10.1016/j.palaeo.2022.110877.
Redlichia rex	South Australian Museum–Adelaide	SAMA P24834	10	Bicknell, R.D.C., Holmes, J.D., Pates, S., García-Bellido, D.C., and Paterson, J.R., 2022a, Cambrian carnage: Trilobite predator-prey interactions in the Emu Bay Shale of South Australia: Palaeogeography, Palaeoclimatology, Palaeoecology, v. 591, p. 110877, doi:10.1016/j.palaeo.2022.110877.
Redlichia rex	South Australian Museum–Adelaide	SAMA P49152	4	Bicknell, R.D.C., Holmes, J.D., Pates, S., García-Bellido, D.C., and Paterson, J.R., 2022a, Cambrian carnage: Trilobite predator-prey interactions in the Emu Bay Shale of South Australia: Palaeogeography, Palaeoclimatology, Palaeoecology, v. 591, p. 110877, doi:10.1016/j.palaeo.2022.110877.
Redlichia rex	South Australian Museum–Adelaide	SAMA P44832	3	Bicknell, R.D.C., Holmes, J.D., Pates, S., García-Bellido, D.C., and Paterson, J.R., 2022a, Cambrian carnage: Trilobite predator-prey interactions in the Emu Bay Shale of South Australia: Palaeogeography, Palaeoclimatology, Palaeoecology, v. 591, p. 110877, doi:10.1016/j.palaeo.2022.110877.
Ogygopsis klotzi	Royal Ontario Museum	ROM 37211	9	Rudkin, D.M., 1979, Heal injuries in Ogygopsis klotzi (Trilobita) from the Middle Cambrian of British Columbia: Life Sciences Occasional Paper, v. 32, p. 1–8.
Ogygopsis klotzi	Royal Ontario Museum	ROM 37211	10	Rudkin, D.M., 1979, Heal injuries in Ogygopsis klotzi (Trilobita) from the Middle Cambrian of British Columbia: Life Sciences Occasional Paper, v. 32, p. 1–8.
Ogygopsis klotzi	Royal Ontario Museum	ROM 37208	4	Rudkin, D.M., 1979, Heal injuries in Ogygopsis klotzi (Trilobita) from the Middle Cambrian of British Columbia: Life Sciences Occasional Paper, v. 32, p. 1–8.
Ogygopsis klotzi	Royal Ontario Museum	ROM 37209	11	Rudkin, D.M., 1979, Heal injuries in Ogygopsis klotzi (Trilobita) from the Middle Cambrian of British Columbia: Life Sciences Occasional Paper, v. 32, p. 1–8.
Ogygopsis klotzi	Royal Ontario Museum	ROM 37210	9	Rudkin, D.M., 1979, Heal injuries in Ogygopsis klotzi (Trilobita) from the Middle Cambrian of British Columbia: Life Sciences Occasional Paper, v. 32, p. 1–8.
Ogygopsis klotzi	?	?	11	Briggs, D.E.G., and Whittington, H.B., 1985, Terror of the trilobites: Natural History, v. 94, p. 34–40.
Ogygopsis klotzi	Royal Ontario Museum	ROM 50698	11	Pratt, B.R., 1998, Probable predation on Upper Cambrian trilobites and its relevance for the extinction of soft‐bodied Burgess Shale‐type animals: Lethaia, v. 31, p. 73–88, doi:10.1111/j.1502-3931.1998.tb00493.x.
Ogygopsis klotzi	Royal Ontario Museum	ROM 50698	12	Pratt, B.R., 1998, Probable predation on Upper Cambrian trilobites and its relevance for the extinction of soft‐bodied Burgess Shale‐type animals: Lethaia, v. 31, p. 73–88, doi:10.1111/j.1502-3931.1998.tb00493.x.
Ogygopsis klotzi	Royal Ontario Museum	ROM 37211	3	Nedin, C., 1999, Anomalocaris predation on nonmineralized and mineralized trilobites: Geology, v. 27, p. 987, doi:10.1130/0091-7613(1999)027<0987:APONAM>2.3.CO;2.
Ogygopsis klotzi	Royal Ontario Museum	ROM 37211	9	Nedin, C., 1999, Anomalocaris predation on nonmineralized and mineralized trilobites: Geology, v. 27, p. 987, doi:10.1130/0091-7613(1999)027<0987:APONAM>2.3.CO;2.
Ogygopsis klotzi	Royal Tyrrell Museum of Palaeontology	TMP1983.142.0002	3	Bicknell, R., and Holland, B., 2020, Injured trilobites within a collection of dinosaurs: Using the Royal Tyrrell Museum of Palaeontology to document Cambrian predation: Palaeontologia Electronica, doi:10.26879/1087.
Ogygopsis klotzi	Royal Tyrrell Museum of Palaeontology	TMP1983.257.0001	4	Bicknell, R., and Holland, B., 2020, Injured trilobites within a collection of dinosaurs: Using the Royal Tyrrell Museum of Palaeontology to document Cambrian predation: Palaeontologia Electronica, doi:10.26879/1087.
Ogygopsis klotzi	Royal Tyrrell Museum of Palaeontology	TMP1983.257.0001	10	Bicknell, R., and Holland, B., 2020, Injured trilobites within a collection of dinosaurs: Using the Royal Tyrrell Museum of Palaeontology to document Cambrian predation: Palaeontologia Electronica, doi:10.26879/1087.
Ogygopsis klotzi	Smithsonian National Museum of Natural History	USNM PAL 729421	3	Bicknell, R.D.C., and Pates, S., 2020, Exploring abnormal Cambrian-aged trilobites in the Smithsonian collection: PeerJ, v. 8, p. e8453, doi:10.7717/peerj.8453.
Ogygopsis klotzi	Natural History Museum Invertebrate palaeontology collection	NHMUK PI I 4749	10	Bicknell, R.D.C., and Smith, P.M., 2023, Five new malformed trilobites from Cambrian and Ordovician deposits from the Natural History Museum: PeerJ, v. 11, p. e16326, doi:10.7717/peerj.16326.
Ogygopsis klotzi	The American Museum of Natural History	AMNH-FI-140617	6	Bicknell, R.D.C., Smith, P.M., and Hopkins, M.J., 2024, An Atlas of Malformed Trilobites from North American Repositories Part 2. The American Museum of Natural History: American Museum Novitates, v. 2024, doi:10.1206/4027.1.
Ogygopsis klotzi	Back to the Past Museum	?	4	Bonino, E., and Kier, C., 2010, The back to the past museum guide to trilobites: Mexico, Back to the Past Museum.
Ogygopsis klotzi	The Field Museum of Natural History	FMNH PE 5942	10	Bicknell, R.D.C., Mayer, P., and Smith, P.M., 2025, An Atlas of Malformed Trilobites from North American Repositories Part 3: The Field Museum of Natural History: American Museum Novitates, v. 2025, doi:10.1206/4035.1.
Ogygiocarella debuchii	Staatliche Naturwissenschaftliche Sammlungen Bayerns: Bayerische Staatssammlung für Paläontologie und Geologie	SNSB-BSPG 1983 I 133	11	Bicknell, R.D.C., Smith, P.M., Bruthansová, J., and Holland, B., 2022b, Malformed trilobites from the Ordovician and Devonian: PalZ, v. 96, p. 1–10, doi:10.1007/s12542-021-00572-9.
Ogygiocarella debuchii	Australian Museum	AM F128230	5	Bicknell, R.D.C., Smith, P.M., Howells, T.F., and Foster, J.R., 2022c, New records of injured Cambrian and Ordovician trilobites: Journal of Paleontology, p. 1–9, doi:10.1017/jpa.2022.14.
Ogygiocarella debuchii	The American Museum of Natural History	AMNH-FI-62055	6	Bicknell, R.D.C., Mayer, P., and Smith, P.M., 2025, An Atlas of Malformed Trilobites from North American Repositories Part 3: The Field Museum of Natural History: American Museum Novitates, v. 2025, doi:10.1206/4035.1.
Ogygiocarella debuchii	Yale Peabody Museum	YPM IP 8184	6	Bicknell, R.D.C., Utrup, J., Cuomo, C., and Smith, P.M., 2026, An Atlas of Malformed Trilobites from North American Repositories Part 4. The Yale Peabody Museum: American Museum Novitates, v. 2026, doi:10.1206/4047.1.
Ogygiocarella debuchii	Yale Peabody Museum	YPM IP 8184	12	Bicknell, R.D.C., Utrup, J., Cuomo, C., and Smith, P.M., 2026, An Atlas of Malformed Trilobites from North American Repositories Part 4. The Yale Peabody Museum: American Museum Novitates, v. 2026, doi:10.1206/4047.1.
Ogygiocarella debuchii	Yale Peabody Museum	YPM IP 73162	5	Bicknell, R.D.C., Utrup, J., Cuomo, C., and Smith, P.M., 2026, An Atlas of Malformed Trilobites from North American Repositories Part 4. The Yale Peabody Museum: American Museum Novitates, v. 2026, doi:10.1206/4047.1.
Ogygiocarella debuchii	Natural History Museum Invertebrate palaeontology collection	NHMUK PI In 23066	6	Bicknell, R.D.C., and Smith, P.M., 2023, Five new malformed trilobites from Cambrian and Ordovician deposits from the Natural History Museum: PeerJ, v. 11, p. e16326, doi:10.7717/peerj.16326.
Ogygiocarella debuchii	Natural History Museum Invertebrate palaeontology collection	NHMUK PI In 23066	11	Bicknell, R.D.C., and Smith, P.M., 2023, Five new malformed trilobites from Cambrian and Ordovician deposits from the Natural History Museum: PeerJ, v. 11, p. e16326, doi:10.7717/peerj.16326.
Arctinurus boltoni	The American Museum of Natural History	AMNH-FI-101521	6	Bicknell, R.D.C., Paterson, J.R., and Hopkins, M.J., 2019, A Trilobite Cluster from the Silurian Rochester Shale of New York: Predation Patterns and Possible Defensive Behavior: American Museum Novitates, v. 2019, p. 1, doi:10.1206/3937.1.
Arctinurus boltoni	The American Museum of Natural History	AMNH-FI-101527	12	Bicknell, R.D.C., Paterson, J.R., and Hopkins, M.J., 2019, A Trilobite Cluster from the Silurian Rochester Shale of New York: Predation Patterns and Possible Defensive Behavior: American Museum Novitates, v. 2019, p. 1, doi:10.1206/3937.1.
Arctinurus boltoni	The American Museum of Natural History	AMNH-FI-101528	12	Bicknell, R.D.C., Paterson, J.R., and Hopkins, M.J., 2019, A Trilobite Cluster from the Silurian Rochester Shale of New York: Predation Patterns and Possible Defensive Behavior: American Museum Novitates, v. 2019, p. 1, doi:10.1206/3937.1.
Arctinurus boltoni	The American Museum of Natural History	AMNH-FI-101529	12	Bicknell, R.D.C., Paterson, J.R., and Hopkins, M.J., 2019, A Trilobite Cluster from the Silurian Rochester Shale of New York: Predation Patterns and Possible Defensive Behavior: American Museum Novitates, v. 2019, p. 1, doi:10.1206/3937.1.
Arctinurus boltoni	The American Museum of Natural History	AMNHFI-101530	12	Bicknell, R.D.C., Paterson, J.R., and Hopkins, M.J., 2019, A Trilobite Cluster from the Silurian Rochester Shale of New York: Predation Patterns and Possible Defensive Behavior: American Museum Novitates, v. 2019, p. 1, doi:10.1206/3937.1.
Arctinurus boltoni	The American Museum of Natural History	AMNH-FI-101531	12	Bicknell, R.D.C., Paterson, J.R., and Hopkins, M.J., 2019, A Trilobite Cluster from the Silurian Rochester Shale of New York: Predation Patterns and Possible Defensive Behavior: American Museum Novitates, v. 2019, p. 1, doi:10.1206/3937.1.
